# Cell-type-specific aberrant R-loop accumulation regulates target gene and confers cell-specificity

**DOI:** 10.1101/2022.07.19.500727

**Authors:** Xingxin Pan, L. Frank Huang

## Abstract

Aberrant R-loops have been found associated with diverse biological dysfunction, including cancers and neurological disorders. However, there isn’t any systematic research to characterize aberrant R-loops at the whole genome level at a large scale. Here, we identified aberrant R-loops, including proliferative and suppressive R-loops of 5’ end, body, 3’ end respectively for the first time, which are found prevalent and vary across diverse physiological conditions. After that, we proposed a deep neural network-based framework, named Deep R-looper Discriminant to identify aberrant R-loops against housekeeping R-loops. To evaluate the predictive performance of the deep learning framework, we constructed multiple prediction models as benchmarks and it showed our framework achieves robust performance for identifying aberrant R-loops against those normal R-loops. Furthermore, we found the customized Deep R-looper Discriminant was capable of distinguishing between proliferative and suppressive R-loops at 5’ end, body, 3’ end respectively, outperforming baselines. When inspecting the contribution of epigenetic marks to aberrant R-loops of each class, we inferred landmark epigenetic modifications which play a crucial role in the differentiated formation of those aberrant R-loops, and cell line specificity of epigenetic marks map was found as well. To explore the characteristics of these aberrant R-loops, we depicted the histone landscapes for aberrant R-loops. Finally, we integrated omics and identified target genes regulated directly by aberrant R-loops and found key transcription factors involved in R-loop regulation, which may be implicated in conferring cell-specificity and cancer development and progression.
