## Supplementary Table S1 for "Cell-type-specific aberrant R-loop accumulation regulates target gene and confers cell-specificity"

Cell_line	State	Number_of_transcript
K562	"5 end proliferative R-loop"	1241
K562	"5 end suppressive R-loop"	69
K562	"body proliferative R-loop"	481
K562	"body suppressive R-loop"	0
K562	"3 end proliferative R-loop"	518
K562	"3 end suppressive R-loop"	1
Hela-S3	"5 end proliferative R-loop"	8746
Hela-S3	"5 end suppressive R-loop"	2880
Hela-S3	"body proliferative R-loop"	4933
Hela-S3	"body suppressive R-loop"	3862
Hela-S3	"3 end proliferative R-loop"	6304
Hela-S3	"3 end suppressive R-loop"	4575
U2OS	"5 end proliferative R-loop"	4723
U2OS	"5 end suppressive R-loop"	1146
U2OS	"body proliferative R-loop"	1636
U2OS	"body suppressive R-loop"	760
U2OS	"3 end proliferative R-loop"	2653
U2OS	"3 end suppressive R-loop"	1120
U87	"5 end proliferative R-loop"	4468
U87	"5 end suppressive R-loop"	1803
U87	"body proliferative R-loop"	1051
U87	"body suppressive R-loop"	39
U87	"3 end proliferative R-loop"	2183
U87	"3 end suppressive R-loop"	79
