## Supplementary Table S2 for "Cell-type-specific aberrant R-loop accumulation regulates target gene and confers cell-specificity"

### Sheet: LogisticRegression
l1	l2
0	0
0	0.01
0	0.05
0	0.1
0	0.2
0	0.4
0	0.8
0.01	0
0.01	0.01
0.01	0.05
0.01	0.1
0.01	0.2
0.01	0.4
0.01	0.8
0.05	0
0.05	0.01
0.05	0.05
0.05	0.1
0.05	0.2
0.05	0.4
0.05	0.8
0.1	0
0.1	0.01
0.1	0.05
0.1	0.1
0.1	0.2
0.1	0.4
0.1	0.8
0.2	0
0.2	0.01
0.2	0.05
0.2	0.1
0.2	0.2
0.2	0.4
0.2	0.8
0.4	0
0.4	0.01
0.4	0.05
0.4	0.1
0.4	0.2
0.4	0.4
0.4	0.8
0.8	0
0.8	0.01
0.8	0.05
0.8	0.1
0.8	0.2
0.8	0.4
0.8	0.8

### Sheet: LinearDiscriminantAnalysis
solver	Shrinkage
svd	0
lsqr	0
eigen	0
svd	0.1
lsqr	0.1
eigen	0.1
svd	0.2
lsqr	0.2
eigen	0.2
svd	0.4
lsqr	0.4
eigen	0.4
svd	0.8
lsqr	0.8
eigen	0.8
svd	1
lsqr	1
eigen	1

### Sheet: KNN
n_neighbors	algorithm
3	ball_tree
4	ball_tree
5	ball_tree
6	ball_tree
7	ball_tree
8	ball_tree
9	ball_tree
3	kd_tree
4	kd_tree
5	kd_tree
6	kd_tree
7	kd_tree
8	kd_tree
9	kd_tree
3	brute
4	brute
5	brute
6	brute
7	brute
8	brute
9	brute
3	auto
4	auto
5	auto
6	auto
7	auto
8	auto
9	auto

### Sheet: NB
var_smoothing
1e-09
2e-09
5e-09
1e-08
2e-08
5e-08
1e-07
2e-07
5e-07

### Sheet: RF
criterion	min_samples_split
gini	2
entropy	2
log_loss	2
gini	3
entropy	3
log_loss	3
gini	4
entropy	4
log_loss	4
gini	5
entropy	5
log_loss	5
gini	6
entropy	6
log_loss	6
gini	7
entropy	7
log_loss	7

### Sheet: Deep R-looper Discriminant
Layer
BLSTM	[5,100,5]
FC1	[8,16,32,64,128,256,512,1024]
dropout1	[0,0.5,0.1]
BatchNormalization
FC2	[8,16,32,64,128,256]
dropout2	[0,0.5,0.1]
BatchNormalization
FC3	[8,16,32,64]
dropout3	[0,0.5,0.1]
kernel_initializer	[normal,uniform]
regularizers L1	[1e-5,5e-5,1e-4,5e-4,1e-3,5e-3]
regularizers L2	[1e-5,5e-5,1e-4,5e-4,1e-3,5e-3]
