## Supplementary Table S3 for "Cell-type-specific aberrant R-loop accumulation regulates target gene and confers cell-specificity"

### Sheet: 1
aberrant Rloops of protein coding transcripts
Cellline	Model	F1	std
Hela	LR	0.194276	0.004511
Hela	LDA	0.256741	0.00477
Hela	KNN	0.418409	0.007929
Hela	NB	0.284735	0.010385
Hela	RF	0.350803	0.008444
K562	LR	0.235879	0.046103
K562	LDA	0.276693	0.025335
K562	KNN	0.398353	0.0336
K562	NB	0.059681	0.006947
K562	RF	0.363735	0.033019
U2OS	LR	0.153307	0.00998
U2OS	LDA	0.277355	0.007521
U2OS	KNN	0.376719	0.009817
U2OS	NB	0.206301	0.005034
U2OS	RF	0.285286	0.013178
U87	LR	0.156697	0.012758
U87	LDA	0.286076	0.016597
U87	KNN	0.403094	0.009495
U87	NB	0.184969	0.00592
U87	RF	0.321292	0.007091
K562	Deep Rlooper Discriminant	0.927152	0.0776988
U87	Deep Rlooper Discriminant	0.817951	0.0220233
Hela	Deep Rlooper Discriminant	0.870744	0.0367391
U2OS	Deep Rlooper Discriminant	0.814858	0.03872

### Sheet: 2
aberrant Rloops of non coding transcripts
Cellline	Model	F1	std
Hela	LR	0.341318	0.019212
Hela	LDA	0.397296	0.021181
Hela	KNN	0.323444	0.028078
Hela	NB	0.303492	0.012798
Hela	RF	0.348279	0.017487
K562	LR	0.331348	0.028369
K562	LDA	0.3471	0.018306
K562	KNN	0.277235	0.054378
K562	NB	0.060622	0.003601
K562	RF	0.455209	0.018893
U2OS	LR	0.357641	0.037861
U2OS	LDA	0.46077	0.016978
U2OS	KNN	0.432185	0.027782
U2OS	NB	0.213795	0.011369
U2OS	RF	0.403832	0.041236
U87	LR	0.214644	0.040544
U87	LDA	0.320714	0.033033
U87	KNN	0.231242	0.033387
U87	NB	0.156487	0.014382
U87	RF	0.252009	0.020886
K562	Deep Rlooper Discriminant	0.980729	0.0395208
U87	Deep Rlooper Discriminant	0.765071	0.0349282
Hela	Deep Rlooper Discriminant	0.846114	0.0450784
U2OS	Deep Rlooper Discriminant	0.910846	0.0409132

### Sheet: 3
aberrant 5'end Rloops of protein coding transcripts
Cellline	Model	F1	std
Hela	LR	0.835866	0.007663
Hela	LDA	0.848666	0.005167
Hela	KNN	0.80489	0.005552
Hela	NB	0.580499	0.0141
Hela	RF	0.863303	0.002065
K562	LR	0.915604	0.004128
K562	LDA	0.716265	0.05738
K562	KNN	0.873421	0.003299
K562	NB	0.937832	0.002024
K562	RF	0.908913	0.001331
U2OS	LR	0.87317	0.004455
U2OS	LDA	0.857781	0.006457
U2OS	KNN	0.803811	0.006418
U2OS	NB	0.723171	0.011877
U2OS	RF	0.868496	0.005243
U87	LR	0.875466	0.002949
U87	LDA	0.885699	0.007789
U87	KNN	0.811399	0.005268
U87	NB	0.804284	0.011758
U87	RF	0.882284	0.004913
K562	Deep Rlooper Discriminant	0.999567	0.0012987
U87	Deep Rlooper Discriminant	0.981515	0.00541301
Hela	Deep Rlooper Discriminant	0.955968	0.00821138
U2OS	Deep Rlooper Discriminant	0.976665	0.00743977

### Sheet: 4
aberrant 5'end Rloops of non coding transcripts
Cellline	Model	F1	std
Hela	LR	0.823018	0.023984
Hela	LDA	0.619619	0.045571
Hela	KNN	0.78038	0.014924
Hela	NB	0.687365	0.043203
Hela	RF	0.838527	0.014475
K562	LR	0.86231	0.058825
K562	LDA	0.76356	0.069013
K562	KNN	0.827097	0.045408
K562	NB	0.902085	0.012316
K562	RF	0.890645	0.015803
U2OS	LR	0.860056	0.018772
U2OS	LDA	0.639803	0.015879
U2OS	KNN	0.777365	0.00991
U2OS	NB	0.880309	0.012136
U2OS	RF	0.870331	0.017047
U87	LR	0.838579	0.025721
U87	LDA	0.619926	0.027607
U87	KNN	0.747127	0.028666
U87	NB	0.773974	0.023475
U87	RF	0.849517	0.007629
K562	Deep Rlooper Discriminant	0.980451	0.0439962
U87	Deep Rlooper Discriminant	0.9608	0.0256581
Hela	Deep Rlooper Discriminant	0.957394	0.0187442
U2OS	Deep Rlooper Discriminant	0.985194	0.00874846

### Sheet: 5
aberrant body Rloops of protein coding transcripts
Cellline	Model	F1	std
Hela	LR	0.789113	0.004322
Hela	LDA	0.752747	0.005505
Hela	KNN	0.729401	0.003177
Hela	NB	0.54266	0.015347
Hela	RF	0.802215	0.007
U2OS	LR	0.834101	0.009343
U2OS	LDA	0.62216	0.034453
U2OS	KNN	0.749195	0.019675
U2OS	NB	0.736766	0.0207
U2OS	RF	0.833562	0.013251
U87	LR	0.913377	0.00552
U87	LDA	0.770199	0.041188
U87	KNN	0.870724	0.007399
U87	NB	0.914994	0.008406
U87	RF	0.900763	0.004863
K562	Deep Rlooper Discriminant	1	0
U87	Deep Rlooper Discriminant	0.998413	0.00242464
Hela	Deep Rlooper Discriminant	0.924822	0.0108692
U2OS	Deep Rlooper Discriminant	0.965878	0.0105197

### Sheet: 6
aberrant body Rloops of non coding transcripts
Cellline	Model	F1	std
Hela	LR	0.757188	0.020689
Hela	LDA	0.529193	0.041317
Hela	KNN	0.642612	0.041905
Hela	NB	0.531768	0.049367
Hela	RF	0.789228	0.035985
U2OS	LR	0.803412	0.042505
U2OS	LDA	0.542386	0.076042
U2OS	KNN	0.7654	0.046593
U2OS	NB	0.747433	0.053103
U2OS	RF	0.827036	0.029154
K562	Deep Rlooper Discriminant	1	0
U87	Deep Rlooper Discriminant	0.995238	0.0142857
Hela	Deep Rlooper Discriminant	0.928998	0.043634
U2OS	Deep Rlooper Discriminant	0.969946	0.0224576

### Sheet: 7
aberrant 3'end Rloops of protein coding transcripts
Cellline	Model	F1	std
Hela	LR	0.782263	0.004921
Hela	LDA	0.773223	0.009575
Hela	KNN	0.732711	0.009384
Hela	NB	0.518819	0.012849
Hela	RF	0.806875	0.009528
U2OS	LR	0.812813	0.009389
U2OS	LDA	0.768519	0.005026
U2OS	KNN	0.740952	0.007685
U2OS	NB	0.613267	0.012144
U2OS	RF	0.828637	0.01301
U87	LR	0.907004	0.005268
U87	LDA	0.748206	0.018585
U87	KNN	0.861789	0.003003
U87	NB	0.896624	0.008714
U87	RF	0.902458	0.001175
K562	Deep Rlooper Discriminant	1	0
U87	Deep Rlooper Discriminant	0.997976	0.00315672
Hela	Deep Rlooper Discriminant	0.921525	0.0113098
U2OS	Deep Rlooper Discriminant	0.945739	0.01202

### Sheet: 8
aberrant 3'end Rloops of non coding transcripts
Cellline	Model	F1	std
Hela	LR	0.689152	0.041877
Hela	LDA	0.463084	0.062058
Hela	KNN	0.607769	0.016725
Hela	NB	0.667277	0.063435
Hela	RF	0.702356	0.064327
U2OS	LR	0.773429	0.049767
U2OS	LDA	0.596786	0.022801
U2OS	KNN	0.681346	0.055094
U2OS	NB	0.719271	0.039617
U2OS	RF	0.756334	0.032206
K562	Deep Rlooper Discriminant	1	0
U87	Deep Rlooper Discriminant	1	0
Hela	Deep Rlooper Discriminant	0.882822	0.0391228
U2OS	Deep Rlooper Discriminant	0.948144	0.0300903
